# Rapid divergence of male and female mitochondrial genomes in a basal protobranch bivalve *Yoldia hyperborea*

**DOI:** 10.1101/2025.06.07.658435

**Authors:** Dmitriy A. Fedorov, Alexandra V. Bezmenova, Margarita A. Ezhova, Glafira D. Kolbasova, Alexander B. Tzetlin, Tatiana V. Neretina, Dmitry A. Knorre

## Abstract

Doubly uniparental inheritance (DUI) of mitochondrial DNA (mtDNA) is a mode of mtDNA transmission whereby the male mitogenome is inherited predominately by males and the female mitogenome is inherited by females. DUI is unique to bivalve mollusks and has been identified in all major bivalve clades, including Protobranchia, the most basal bivalve subclade. Meanwhile, the mechanisms underlying the emergence and evolution of DUI remain poorly understood. Here, we focus on the early stages of divergence of male and female mitochondrial genomes by sequencing them in a basal Protobranchia species *Yoldia hyperborea* where they are characterized by low level of divergence, suggesting a recent origin of this system. Despite the relatively high relatedness of female and male genomes, we find that they have undergone rapid divergence both on the sequence and the structural level, including an origin of a novel gene, the ORFan, in the male genome. This novel gene is functional, as evidenced by the fact that it is transcribed and is subject to purifying selection. We show that this gene is a result of duplication and rapid evolution of another mitochondrial gene, NAD2. Additionally, the female mitogenome carries a duplicated cassette containing the cytochrome b gene, resulting in two different transcripts in female gonads both of which are subject to purifying selection, although their transcription levels differ by two orders of magnitude. These results showcase the rapid evolution of mitochondrial genes following their duplication, which occurred near the time of divergence of M- and F- mitochondrial genomes within a doubly uniparental inheritance system.
