## Supplementary material for "Rapid divergence of male and female mitochondrial genomes in a basal protobranch bivalve *Yoldia hyperborea*": File S1.xlsx

### Sheet: Dulichia
	Sequence	Primer coord	Reference	Length		db	blast cmd	Order
						male_female_gb
Yol_v5_LR1_F	GTGTTATGGGCAGGGTATGCT	8386	male	21			echo Yol_v5_LR1_F; export C=GTGTTATGGGCAGGGTATGCT; blastn -task blastn -db male_female_gb -query <(echo $C) -outfmt 6 -evalue 10
Yol_v5_LR1_R	CCTCATCCTTGCCGGAACTA	18470		20			echo Yol_v5_LR1_R; export C=CCTCATCCTTGCCGGAACTA; blastn -task blastn -db male_female_gb -query <(echo $C) -outfmt 6 -evalue 10
Yol_v5_LR2_F	TGGTATAGTTCCGGCAAGGA	18446		20			echo Yol_v5_LR2_F; export C=TGGTATAGTTCCGGCAAGGA; blastn -task blastn -db male_female_gb -query <(echo $C) -outfmt 6 -evalue 10
Yol_v5_LR2_R	CGGGGCATGCCATTTAAACC	1346		20			echo Yol_v5_LR2_R; export C=CGGGGCATGCCATTTAAACC; blastn -task blastn -db male_female_gb -query <(echo $C) -outfmt 6 -evalue 10
Yol_v5_LR3_F	TCTTAGTATGGGGGCTGTGT	1173		20			echo Yol_v5_LR3_F; export C=TCTTAGTATGGGGGCTGTGT; blastn -task blastn -db male_female_gb -query <(echo $C) -outfmt 6 -evalue 10
Yol_v5_LR3_R	TCGACTCCCAACACACTCAT	3879		20			echo Yol_v5_LR3_R; export C=TCGACTCCCAACACACTCAT; blastn -task blastn -db male_female_gb -query <(echo $C) -outfmt 6 -evalue 10
Yol_v5_LR4_F	TGAAGGGCAGCTGTAGTTGG	3784		20			echo Yol_v5_LR4_F; export C=TGAAGGGCAGCTGTAGTTGG; blastn -task blastn -db male_female_gb -query <(echo $C) -outfmt 6 -evalue 10
Yol_v5_LR4_R	GCTCCAAACGCATAACCCAT	9794		20			echo Yol_v5_LR4_R; export C=GCTCCAAACGCATAACCCAT; blastn -task blastn -db male_female_gb -query <(echo $C) -outfmt 6 -evalue 10
Yol_v5_LR5_F	GGGCTCAAGTGATACGAATTTT	9658		22			echo Yol_v5_LR5_F; export C=GGGCTCAAGTGATACGAATTTT; blastn -task blastn -db male_female_gb -query <(echo $C) -outfmt 6 -evalue 10
Yol_v5_LR5_R	AACGAAAACCACCGACCTGT	8656		20			echo Yol_v5_LR5_R; export C=AACGAAAACCACCGACCTGT; blastn -task blastn -db male_female_gb -query <(echo $C) -outfmt 6 -evalue 10
Yol_m_NNN_1_F	GTTTCCCCTCGATGCAAGGT	9350	male	20			echo Yol_m_NNN_1_F; export C=GTTTCCCCTCGATGCAAGGT; blastn -task blastn -db male_female_gb -query <(echo $C) -outfmt 6 -evalue 10
Yol_m_NNN_1_R	TTGAGCCCCTATGTGTAGCC	9665		20			echo Yol_m_NNN_1_R; export C=TTGAGCCCCTATGTGTAGCC; blastn -task blastn -db male_female_gb -query <(echo $C) -outfmt 6 -evalue 10
Yol_m_NNN_2_F	TGTAGTTTCCCCTCGATGCAA	9346		21			echo Yol_m_NNN_2_F; export C=TGTAGTTTCCCCTCGATGCAA; blastn -task blastn -db male_female_gb -query <(echo $C) -outfmt 6 -evalue 10
Yol_m_NNN_2_R	CGCGGCTGCTGGAACATAAT	9646		20			echo Yol_m_NNN_2_R; export C=CGCGGCTGCTGGAACATAAT; blastn -task blastn -db male_female_gb -query <(echo $C) -outfmt 6 -evalue 10
Yol_f_LR_ends_1_F	TTCTTGCTAGGTCTATTGCGTCT	25145	female	23			echo Yol_f_LR_ends_1_F; export C=TTCTTGCTAGGTCTATTGCGTCT; blastn -task blastn -db male_female_gb -query <(echo $C) -outfmt 6 -evalue 10
Yol_f_LR_ends_1_R	AGCGTCCCAATGTCCTTATGA	81		21			echo Yol_f_LR_ends_1_R; export C=AGCGTCCCAATGTCCTTATGA; blastn -task blastn -db male_female_gb -query <(echo $C) -outfmt 6 -evalue 10
Yol_f_LR_ends_2_F	TGTTGTGGGGGTGAGAATGT	25032		20			echo Yol_f_LR_ends_2_F; export C=TGTTGTGGGGGTGAGAATGT; blastn -task blastn -db male_female_gb -query <(echo $C) -outfmt 6 -evalue 10
Yol_f_LR_ends_2_R	TGTCTCCCAGGAACCCGTAA	168		20			echo Yol_f_LR_ends_2_R; export C=TGTCTCCCAGGAACCCGTAA; blastn -task blastn -db male_female_gb -query <(echo $C) -outfmt 6 -evalue 10
Yol_f_LR_ends_3_F	GTGATTGTTGTGGGGGTGAGA	25027		21			echo Yol_f_LR_ends_3_F; export C=GTGATTGTTGTGGGGGTGAGA; blastn -task blastn -db male_female_gb -query <(echo $C) -outfmt 6 -evalue 10
Yol_f_LR_ends_3_R	AATTAACCCATGCGCGGTCA	220		20			echo Yol_f_LR_ends_3_R; export C=AATTAACCCATGCGCGGTCA; blastn -task blastn -db male_female_gb -query <(echo $C) -outfmt 6 -evalue 10
Yol_f_CR_1_F	CTGTTGGAGGTTGTTAAGGAGA	13912		22			echo Yol_f_CR_1_F; export C=CTGTTGGAGGTTGTTAAGGAGA; blastn -task blastn -db male_female_gb -query <(echo $C) -outfmt 6 -evalue 10
Yol_f_CR_1_R	AGTCGACCAACTCAGGTCAT	15004		20			echo Yol_f_CR_1_R; export C=AGTCGACCAACTCAGGTCAT; blastn -task blastn -db male_female_gb -query <(echo $C) -outfmt 6 -evalue 10
Yol_f_CR_2_F	TTGGACGACAAATGGGAGACTT	14128		22			echo Yol_f_CR_2_F; export C=TTGGACGACAAATGGGAGACTT; blastn -task blastn -db male_female_gb -query <(echo $C) -outfmt 6 -evalue 10
Yol_f_CR_2_R	ACCCTTTCTAGTCGACCAACTC	15013		22			echo Yol_f_CR_2_R; export C=ACCCTTTCTAGTCGACCAACTC; blastn -task blastn -db male_female_gb -query <(echo $C) -outfmt 6 -evalue 10

### Sheet: bed
Contig2	24889	24909	Chit.v2.LR1_F1	0	+
Contig2	439	459	Chit.v2.LR1_R1	0	-
Contig2	24839	24859	Chit.v2.LR1_F2	0	+
Contig2	487	507	Chit.v2.LR1_R2	0	-
Contig2	24935	24955	Chit.v2.LR2_F1	0	+
Contig2	4007	4027	Chit.v2.LR2_R1	0	-
Contig2	24985	25007	Chit.v2.LR2_F2	0	+
Contig2	4144	4164	Chit.v2.LR2_R2	0	-
Contig2	308	328	Chit.v2.LR3_F1	0	+
Contig2	4095	4115	Chit.v2.LR3_R1	0	-
Contig2	377	397	Chit.v2.LR3_F2	0	+
Contig2	4056	4075	Chit.v2.LR3_R2	0	-
Contig2	3148	3168	Chit.Sng1_F1	0	+
Contig2	3593	3613	Chit.Sng1_R1	0	-
Contig2	3176	3196	Chit.Sng1_F2	0	+
Contig2	3607	3627	Chit.Sng1_R2	0	-
Contig2	6068	6088	Chit.Sng2_F1	0	+
Contig2	6172	6191	Chit.Sng2_R1	0	-
Contig2	6065	6086	Chit.Sng2_F2	0	+
Contig2	6174	6195	Chit.Sng2_R2	0	-
Contig2	6258	6278	Chit.Sng3_F1	0	+
Contig2	6998	7018	Chit.Sng3_R1	0	-
Contig2	6182	6203	Chit.Sng3_F2	0	+
Contig2	6931	6952	Chit.Sng3_R2	0	-
Contig2	5637	5658	Chit.Sng4_F1	0	+
Contig2	7189	7210	Chit.Sng4_R1	0	-
Contig2	5632	5654	Chit.Sng4_F2	0	+
Contig2	7194	7216	Chit.Sng4_R2	0	-
